# A versatile, high-efficiency platform for CRISPR-based gene activation

**DOI:** 10.1101/2022.07.21.501015

**Authors:** Amy J. Heidersbach, Kristel M. Dorighi, Javier A. Gomez, Ashley M. Jacobi, Benjamin Haley

## Abstract

CRISPR-mediated transcriptional activation (CRISPRa) is a powerful technology for inducing gene expression from endogenous loci with exciting applications in high throughput gain-of-function genomic screens and the engineering of cell-based models. However, current strategies for generating potent, stable, CRISPRa-competent cell-lines present limitations for the broad utility of this approach. Here, we provide a high-efficiency, self-selecting CRISPRa enrichment strategy, which combined with piggyBac transposon technology enables rapid production of CRISPRa-ready cell populations compatible with a variety of downstream assays. We complement this with a new, optimized guide RNA scaffold that significantly enhances CRISPRa functionality. Finally, we describe a novel, synthetic guide RNA tool set that enables transient, population-wide gene activation when used with the self-selecting CRISPRa system. Taken together, this versatile platform greatly enhances the potential for CRISPRa across a wide variety of cellular contexts.
