## Supplemental Methods (Antibodies, qPCR probes, Full vector sequences, gRNA sequences and cell line information) for "A versatile, high-efficiency platform for CRISPR-based gene activation"

### Sheet: Antibodies
Target	Company	Clone	Notes*,**
Prom1	Biolegend	clone7	Pre-wash cells 1 X with staining buffer. Stain: 5ul antibody in 100ul staining buffer. Incubation 20-30min @ 4deg. Wash: 2 X with staining buffer.
CXCR4***	Miltenyi	rea649	Pre-wash cells 1 X with staining buffer. Stain: 2ul antibody in 100ul staining buffer. Incubation 20-30min @ 4deg. Wash: 2 X with staining buffer.
CD69	Biolegend	fn50	Pre-wash cells 1 X with staining buffer. Stain: 2ul antibody in 100ul staining buffer. Incubation 20-30min @ 4deg. Wash: 2 X with staining buffer.
PD-L1	Biolegend	29e.2a3	Pre-wash cells 1 X with staining buffer. Stain: 2ul antibody in 100ul staining buffer. Incubation 20-30min @ 4deg. Wash: 2 X with staining buffer.
CD14	Biolegend	hcd14	Pre-wash cells 1 X with staining buffer. Stain: 2ul antibody in 100ul staining buffer. Incubation 20-30min @ 4deg. Wash: 2 X with staining buffer.
CD2	Biolegend	rpa-2.10	Pre-wash cells 1 X with staining buffer. Stain: 2ul antibody in 100ul staining buffer. Incubation 20-30min @ 4deg. Wash: 2 X with staining buffer.
KDR	BD	89106	Pre-wash cells 1 X with staining buffer. Stain: 20ul antibody in 100ul staining buffer. Incubation 30-40min @ 4deg. Wash: 2 X with staining buffer.
CXCR4****	Thermo	12G5	Pre-wash cells 1 X with staining buffer. Stain: 0.2ul antibody in 50ul staining buffer. Incubation 20-30min @ 4deg. Wash: 2 X with staining buffer.
*	Staining buffer =1X PBS, 0.5%BSA, 0.05% Na Azide
**	Adherent cells were first dispersed with by incubation with TrypLE (Thermo). Reagent was subsequently removed by centrifugation before preceding to pre-wash.
***	For all figures excluding extended data 2 c,d
****	For extended data 2c,d only.

### Sheet: qPCR probes
Target	P/N	Company	Notes	Link
Prom1	Hs01009259_m1	Thermo	FAM-MGB	https://www.thermofisher.com/taqman-gene-expression/product/Hs01009259_m1?CID=&ICID=&subtype=
CD2	Hs01040179_g1	Thermo	FAM-MGB	https://www.thermofisher.com/taqman-gene-expression/product/Hs01040179_g1?CID=&ICID=&subtype=
CD14	Hs00169122_g1	Thermo	FAM-MGB	https://www.thermofisher.com/taqman-gene-expression/product/Hs00169122_g1?CID=&ICID=&subtype=
PD-L1	Hs01125301_m1	Thermo	FAM-MGB	https://www.thermofisher.com/order/genome-database/details/gene-expression/Hs01125301_m1
CXCR4	Hs00976734_m1	Thermo	FAM-MGB	https://www.thermofisher.com/taqman-gene-expression/product/Hs00976734_m1?CID=&ICID=&subtype=
KDR	Hs00911700_m1	Thermo	FAM-MGB	https://www.thermofisher.com/order/genome-database/details/ge/Hs00911700_m1?CID=&ICID=
GAPDH (Control)	Hs99999905_m1	Thermo	Vic-MGB	https://www.thermofisher.com/order/catalog/product/4326317E

### Sheet: Full vector sequences
Category	Description	Company	Sequence
PiggyBac	Dual promoter CRISPRa-GFPnls puro piggyBac	Current publication	GTAAAACGACGGCCAGTGAATTGGGCGCGCCTGCTCGACACGCTGCAGAACACGCAGCTAGATTAACCCTAGAAAGATAATCATATTGTGACGTACGTTAAAGATAATCATGCGTAAAATTGACGCATGTGTTTTATCGGTCTGTATATCGAGGTTTATTTATTAATTTGAATAGATATTAAGTTTTATTATATTTACACTTACATACTAATAATAAATTCAACAAACAATTTATTTATGTTTATTTATTTATTAAAAAAAAACAAAAACTCAAAATTTCTTCTATAAAGTAACAAAACTTTTATCGAATTGCTGCAGCCCGGGCGATCCATTAGTACTAGAGGGACAGCCCCCCCCCAAAGCCCCCAGGGATGTAATTACGTCCCTCCCCCGCTAGGG…
PiggyBac	Single Transcript CRISPRa GFPnls puro piggyBac	Current publication	GTAAAACGACGGCCAGTGAATTGGGCGCGCCTGCTCGACACGCTGCAGAACACGCAGCTAGATTAACCCTAGAAAGATAATCATATTGTGACGTACGTTAAAGATAATCATGCGTAAAATTGACGCATGTGTTTTATCGGTCTGTATATCGAGGTTTATTTATTAATTTGAATAGATATTAAGTTTTATTATATTTACACTTACATACTAATAATAAATTCAACAAACAATTTATTTATGTTTATTTATTTATTAAAAAAAAACAAAAACTCAAAATTTCTTCTATAAAGTAACAAAACTTTTATCGAATTGCTGCAGCCCGGGCGATCCATTAGTACTAGAGGGACAGCCCCCCCCCAAAGCCCCCAGGGATGTAATTACGTCCCTCCCCCGCTAGGG…
PiggyBac	CRISPRa selection piggyBac GFPnls puro (Ef1a)	Current publication	GTAAAACGACGGCCAGTGAATTgggcgcgccTGCTCGACACGCTGCAGAACACGCAGCTAGATTAACCCTAGAAAGATAATCATATTGTGACGTACGTTAAAGATAATCATGCGTAAAATTGACGCATGTGTTTTATCGGTCTGTATATCGAGGTTTATTTATTAATTTGAATAGATATTAAGTTTTATTATATTTACACTTACATACTAATAATAAATTCAACAAACAATTTATTTATGTTTATTTATTTATTAAAAAAAAACAAAAACTCAAAATTTCTTCTATAAAGTAACAAAACTTTTATCGAATTgCTGCAGCCCGGGcGATCCAtTAGTaCTAGAGGGACAGCCCCCCCCCAAAGCCCCCAGGGATGTAATTACGTCCCTCCCCCGCTAGGG…
Transient expression vector	PBO- PiggyBac Transposase	Transposagen /(Hera BioLab)	ttaccaatgcttaatcagtgaggcacctatctcagcgatctgtctatttcgttcatccatagttgcctgactccccgtcgtgtagataactacgatacgggagggcttaccatctggccccagtgctgcaatgataccgcgagacccacgctcaccggctccagatttatcagcaataaaccagccagccggaagggccgagcgcagaagtggtcctgcaactttatccgcctccatccagtctattaattgttgccgggaagctagagtaagtagttcgccagttaatagtttgcgcaacgttgttgccattgctacaggcatcgtggtgtcacgctcgtcgtttggtatggcttcattcagctccggttcccaacgatcaaggcgagttacatgatc…
gRNA Lentivirus	gRNA expressing lenti virus 2.0 Scaffold (TagBFP/Zeo Reporter + Ren1 non-targeting gRNA)	Current publication	GGACCCGACAGGCCCGAAGGAATAGAAGAAGAAGGTGGAGAGAGAGACAGAGACAGATCCATTCGATTAGTGAACGGATCTCGACGGTATCGGTTAACTTTTAAAAGAAAAGGGGGGATTGGGGGGTACAGTGCAGGGGAAAGAATAGTAGACATAATAGCAACAGACATACAAACTAAAGAATTACAAAAACAAATTACAAAAATTCAAAATTTTATCGATgagtaattcatacaaaaggactcgcccctgccttggggaatcccagggaccgtcgttaaactcccactaacgtagaacccagagatcgctgcgttcccgccccctcacccgcccgctctcgtcatcactgaggtggagaagagcatgcgtgaggctccggtgcccgtcagtgggcag…
gRNA Lentivirus	gRNA expressing lenti virus GNE-3 Scaffold (TagBFP/Zeo Reporter + Ren1 non-targeting gRNA)	Current publication	GGACCCGACAGGCCCGAAGGAATAGAAGAAGAAGGTGGAGAGAGAGACAGAGACAGATCCATTCGATTAGTGAACGGATCTCGACGGTATCGGTTAACTTTTAAAAGAAAAGGGGGGATTGGGGGGTACAGTGCAGGGGAAAGAATAGTAGACATAATAGCAACAGACATACAAACTAAAGAATTACAAAAACAAATTACAAAAATTCAAAATTTTATCGATgagtaattcatacaaaaggactcgcccctgccttggggaatcccagggaccgtcgttaaactcccactaacgtagaacccagagatcgctgcgttcccgccccctcacccgcccgctctcgtcatcactgaggtggagaagagcatgcgtgaggctccggtgcccgtcagtgggcag…
PiggyBac	CRISPRa selection piggyBac GFPnls puro (CMV)	Current publication	GTAAAACGACGGCCAGTGAATTgggcgcgccTGCTCGACACGCTGCAGAACACGCAGCTAGATTAACCCTAGAAAGATAATCATATTGTGACGTACGTTAAAGATAATCATGCGTAAAATTGACGCATGTGTTTTATCGGTCTGTATATCGAGGTTTATTTATTAATTTGAATAGATATTAAGTTTTATTATATTTACACTTACATACTAATAATAAATTCAACAAACAATTTATTTATGTTTATTTATTTATTAAAAAAAAACAAAAACTCAAAATTTCTTCTATAAAGTAACAAAACTTTTATCGAATTgCTGCAGCCCGGGcGATCCAtTAGTaCTAGAGGGACAGCCCCCCCCCAAAGCCCCCAGGGATGTAATTACGTCCCTCCCCCGCTAGGG…
PiggyBac	CRISPRa selection piggyBac GFPnls puro (CBh)	Current publication	GTAAAACGACGGCCAGTGAATTgggcgcgccTGCTCGACACGCTGCAGAACACGCAGCTAGATTAACCCTAGAAAGATAATCATATTGTGACGTACGTTAAAGATAATCATGCGTAAAATTGACGCATGTGTTTTATCGGTCTGTATATCGAGGTTTATTTATTAATTTGAATAGATATTAAGTTTTATTATATTTACACTTACATACTAATAATAAATTCAACAAACAATTTATTTATGTTTATTTATTTATTAAAAAAAAACAAAAACTCAAAATTTCTTCTATAAAGTAACAAAACTTTTATCGAATTgCTGCAGCCCGGGcGATCCAtTAGTaCTAGAGGGACAGCCCCCCCCCAAAGCCCCCAGGGATGTAATTACGTCCCTCCCCCGCTAGGG…
PiggyBac	CRISPRa selection piggyBac GFPnls puro (CAG)	Current publication	GTAAAACGACGGCCAGTGAATTgggcgcgccTGCTCGACACGCTGCAGAACACGCAGCTAGATTAACCCTAGAAAGATAATCATATTGTGACGTACGTTAAAGATAATCATGCGTAAAATTGACGCATGTGTTTTATCGGTCTGTATATCGAGGTTTATTTATTAATTTGAATAGATATTAAGTTTTATTATATTTACACTTACATACTAATAATAAATTCAACAAACAATTTATTTATGTTTATTTATTTATTAAAAAAAAACAAAAACTCAAAATTTCTTCTATAAAGTAACAAAACTTTTATCGAATTgCTGCAGCCCGGGcGATCCAtTAGTaCTAGAGGGACAGCCCCCCCCCAAAGCCCCCAGGGATGTAATTACGTCCCTCCCCCGCTAGGG…
gRNA Lentivirus	Dual sgRNA expression lentivirus (non-targeting control)	Current publication	CCCGGGTTGCGCCTTTTCCAAGGCAGCCCTGGGTTTGCGCAGGGACGCGGCTGCTCTGGGCGTGGTTCCGGGAAACGCAGCGGCGCCGACCCTGGGTCTCGCACATTCTTCACGTCCGTTCGCAGCGTCACCCGGATCTTCGCCGCTACCCTTGTGGGCCCCCCGGCGACGCTTCCTGCTCCGCCCCTAAGTCGGGAAGGTTCCTTGCGGTTCGCGGCGTGCCGGACGTGACAAACGGAAGCCGCACGTCTCACTAGTACCCTCGCAGACGGACAGCGCCAGGGAGCAATGGCAGCGCGCCGACCGCGATGGGCTGTGGCCAATAGCGGCTGCTCAGCAGGGCGCGCCGAGAGCAGCGGCCGGGAAGGGGCGGTGCGGGAGGCGGGGTGTGGGGCGGTA…

### Sheet: guide RNA sequences
Category	Name/Description	P/N	Source	Sequence
gRNA sequence	Non-targeting Control gRNA (ren1)	N/a	Current publication	CGACCCCGAGCAGCGGAAG
gRNA sequence	Self-activating gRNA (gREP2) and non-targeting control	N/a	Current publication	CGTCGGGATCAACTCGAAC
gRNA sequence	PD-L1 Activating gRNA (gRNA-1)	N/a	Current publication	AAACTGGATTTGCTGCCTT
gRNA sequence	PD-L1 Activating gRNA (gRNA-2)	N/a	Current publication	GGCAGCAAATCCAGTTTGC
gRNA sequence	PD-L1 Activating gRNA/PD-L1 Activating gRNA (gRNA-3)	N/a	Current publication	GTCAGGAAAGTCCAACGCC
gRNA sequence	PD-L1 Activating gRNA (gRNA-4)	N/a	Current publication	GCCGATTTCACCGAAGGTC
gRNA sequence	PD-L1 Activating gRNA (gRNA-5)	N/a	Current publication	CAGTTTAGGTATCTAGTGT
gRNA sequence	CD14 Activating gRNA/CD14 Activating gRNA (gRNA-1)	N/a	Current publication	TAACAGGAAGGATTCTGCA
gRNA sequence	CD14 Activating gRNA (gRNA-2)	N/a	Current publication	ATGAAGGATGTTTCAGGGA
gRNA sequence	CD14 Activating gRNA (gRNA-3)	N/a	Current publication	GAGGGGGACCGTAACAGGA
gRNA sequence	CD14 Activating gRNA (gRNA-4)	N/a	Current publication	CCTGGAAATATTGCAATGA
gRNA sequence	CD14 Activating gRNA (gRNA-5)	N/a	Current publication	GGGAACTGAATGACATCCC
gRNA sequence	PROM1 Activating gRNA (gRNA-1)	N/a	Current publication	ATCAGAGTGCGTCCAGGGCT
gRNA sequence	PROM1 Activating gRNA/PROM1 Activating gRNA (gRNA-2)	N/a	Current publication	GCGTTGCAAGAAGGGAGTGC
gRNA sequence	PROM1 Activating gRNA (gRNA-3)	N/a	Current publication	GAGGCGCAAGCGTTGCAAGA
gRNA sequence	PROM1 Activating gRNA (gRNA-4)	N/a	Current publication	GCAAGGCCTCCAGCCTAATC
gRNA sequence	PROM1 Activating gRNA (gRNA-5)	N/a	Current publication	GCGTGTAAACTGCCTGCACC
gRNA sequence	CXCR4 Activating gRNA (gRNA-1)	N/a	Current publication	GCATTGCCGCCTACTGGTT
gRNA sequence	CXCR4 Activating gRNA/CXCR4 Activating gRNA (gRNA-2)	N/a	Current publication	GGGAGGTCCTGTCCGGCTC
gRNA sequence	CXCR4 Activating gRNA (gRNA-3)	N/a	Current publication	TCGGTAGTGAGTCCGGAGC
gRNA sequence	CXCR4 Activating gRNA (gRNA-4)	N/a	Current publication	GGGTGGTCGGTAGTGAGTC
gRNA sequence	CXCR4 Activating gRNA (gRNA-5)	N/a	Current publication	GCGGCGCATGCGCCGCGCT
gRNA sequence	CD2 Activating gRNA (gRNA-1)	N/a	{chong et al}	AGGAACTGAAGTGAGACTGG
gRNA sequence	CD2 Activating gRNA (gRNA-2)	N/a	{chong et al}	GAGGCACGTGGTTAAGCTCT
gRNA sequence	CD2 Activating gRNA/CD2 Activating gRNA (gRNA-3)	N/a	{chong et al}	ACTGTAAAAGATGTAAAGAG
gRNA sequence	CD2 Activating gRNA (gRNA-4)	N/a	{chong et al}	GGCAAAGGAGCACATCAGAA
gRNA sequence	CD2 Activating gRNA (gRNA-5)	N/a	{chong et al}	ACTCATAAACACATCTGCTT
gRNA sequence	KDR Activating gRNA (gRNA-1)	N/a	Current publication	CCGCCGGGTACCCGGGTGA
gRNA sequence	KDR Activating gRNA (gRNA-2)	N/a	Current publication	CCGGCAAGCGATTAAATCT
gRNA sequence	KDR Activating gRNA (gRNA-3)	N/a	Current publication	AGATCGCCGCCGGGTACCC
gRNA sequence	KDR Activating gRNA (gRNA-4)	N/a	Current publication	GTGCCGAAACTCTAGAGCG
gRNA sequence	KDR Activating gRNA/KDR Activating gRNA (gRNA-5)	N/a	Current publication	CACATTGACCGCTCTCCCG
gRNA sequence	CD69 Activating gRNA	N/a	Current publication	ATGTAGTCAAGCAAGTAGG

### Sheet: Cell line information
Cell line	Cell growth media*	Cell type	Transfection/Electroporation for delivery of piggyBac vectors	Puro* selection (for enrichment of piggyBac engineered cells)**	Zeocin* selection (for enrichment of lenti gRNA infected cells)	Delivery of synthetic gRNA **	Infection conditions
K562	RPMI1640+10%h.i.FBS+2mM L-Glutamine; 1X pen-strep	Suspension	For 1x10^6 cells. 2ug total (3:1 PB:PBO ratio) Lonza 2b, kit V, program#X-013	1 ug/mL	200 ug/ml	Amaxa 4-D (Lonza): Buffer:SE Buffer. Pulse code: CM-137. Format:20ul: ~150K Per reaction. 10pmol synthetic RNA	8ug/ml polybrene. Spin infection infection 30" at room temperature.
PC9	RPMI1640+10%h.i.FBS+2mM L-Glutamine; 1X pen-strep	Adherent	Seed 0.5x10^6 cells/well (6 well plate), transfect next day with 6ul GeneJuice (Novogene) : 2ug total DNA (10:1 ratio PB:PBO)	1 ug/mL	200 ug/ml	N/A	8ug/mL polybrene with direct addition of filtered supernatants
293T****	DMEM+10%h.i.FBS+2mM L-Glutamine; 1X pen-strep	Adherent	~70% confluent 6 well. 7.5ul Lipofectamine 2000 (Invitrogen) : 2.5ug total DNA (3:1 ratio PB:PBO); Extended data- 2c Seed for 60-75% confluency next day (12 well plate). 6ul FuGene HD (Promega) 2ug DNA (3:1 PB:PBO ratio))	1 ug/mL	200 ug/ml; 100 ug/ml (Ext. data 2c)	RNAi Max (Invitrogen); 5pmol per 20k cells (reverse transfection)	Direct additon of filtered superanants
Jurkat	RPMI1640+10%h.i.FBS+2mM L-Glutamine; 1X pen-strep	Suspension	For 1x10^6 cells. 2ug total (3:1 PB:PBO ratio) Lonza 2b, kit V, program #X-013	1 ug/mL	200 ug/ml	N/A	8ug/ml polybrene. Spin infection infection 30" at room temperature.
Ovcar8	RPMI1640+10%h.i.FBS+2mM L-Glutamine; 1X pen-strep	Adherent	Seed for 60-75% confluency next day (12 well plate). 6ul FuGene HD (Promega) 2ug DNA (3:1 PB:PBO ratio)	1 ug/mL	50 ug/ml (Ext. data2c)	N/A	Direct additon of filtered superanants
HMy2.C1R	RPMI1640+10%h.i.FBS+2mM L-Glutamine; 1X pen-strep	Suspension	For 0.4 x10^6 cells. 10ul Buffer R 1.25ug total DNA (3:1 PB:PBO ratio). Electroporation with a NEON (Thermo) system 10ul format.	1 ug/mL	200 ug/ml	N/A	8ug/ml polybrene. Spin infection infection 30" at room temperature.
A375	RPMI1640+10%h.i.FBS+2mM L-Glutamine; 1X pen-strep	Adherent	Seed 0.5x10^6 cells/well (6 well plate), transfect next day with 6ul GeneJuice (Novogene) : 2ug total DNA (10:1 ratio PB:PBO)	1 ug/mL	200 ug/ml	N/A	8ug/mL polybrene with direct addition of filtered supernatants
A549	RPMI1640+10%h.i.FBS+2mM L-Glutamine; 1X pen-strep	Adherent	seed 0.5x10^6 cells/well (6 well plate), transfect next day with 6ul GeneJuice (Novogene) : 2ug total DNA (10:1 ratio PB:PBO)	1 ug/mL	200 ug/ml	N/A	8ug/mL polybrene with direct addition of filtered supernatants
DLD1	RPMI1640+10%h.i.FBS+2mM L-Glutamine; 1X pen-strep	Adherent	seed 0.5x10^6 cells/well (6 well plate), transfect next day with 6ul GeneJuice (Novogene) : 2ug total DNA (10:1 ratio PB:PBO)	2 ug/mL	200 ug/ml	N/A	8ug/mL polybrene with direct addition of filtered supernatants
H358	RPMI1640+10%h.i.FBS+2mM L-Glutamine; 1X pen-strep	Adherent	seed 0.5x10^6 cells/well (6 well plate), transfect next day with 6ul GeneJuice (Novogene) : 2ug total DNA (10:1 ratio PB:PBO)	1 ug/mL	200 ug/ml	N/A	8ug/mL polybrene with direct addition of filtered supernatants
HCT-116	RPMI1640+10%h.i.FBS+2mM L-Glutamine; 1X pen-strep	Adherent	seed 0.5x10^6 cells/well (6 well plate), transfect next day with 6ul GeneJuice (Novogene) : 2ug total DNA (10:1 ratio PB:PBO)	1 ug/mL	200 ug/ml	N/A	8ug/mL polybrene with direct addition of filtered supernatants
HT-29	RPMI1640+10%h.i.FBS+2mM L-Glutamine; 1X pen-strep	Adherent	seed 0.5x10^6 cells/well (6 well plate), transfect next day with 6ul GeneJuice (Novogene) : 2ug total DNA (10:1 ratio PB:PBO)	1 ug/mL	200 ug/ml	N/A	8ug/mL polybrene with direct addition of filtered supernatants
MCF-7	RPMI1640+10%h.i.FBS+2mM L-Glutamine; 1X pen-strep	Adherent	seed 0.5x10^6 cells/well (6 well plate), transfect next day with 6ul GeneJuice (Novogene) : 2ug total DNA (10:1 ratio PB:PBO)	1 ug/mL	200 ug/ml	N/A	8ug/mL polybrene with direct addition of filtered supernatants
MDA-MB-231	RPMI1640+10%h.i.FBS+2mM L-Glutamine; 1X pen-strep	Adherent	seed 0.5x10^6 cells/well (6 well plate), transfect next day with 6ul GeneJuice (Novogene) : 2ug total DNA (10:1 ratio PB:PBO)	1 ug/mL	200 ug/ml	N/A	8ug/mL polybrene with direct addition of filtered supernatants
RKO	RPMI1640+10%h.i.FBS+2mM L-Glutamine; 1X pen-strep	Adherent	seed 0.5x10^6 cells/well (6 well plate), transfect next day with 6ul GeneJuice (Novogene) : 2ug total DNA (10:1 ratio PB:PBO)	1 ug/mL	200 ug/ml	N/A	8ug/mL polybrene with direct addition of filtered supernatants
*Cell culture media reagents and antibiotics purchased from Gibco.
** Initial selection and experiments performed under indicate puro concentrations. Long term propagation/maintenence perforemd at 3ug/ml.
***Synthetic 2- part and sgRNAs were denatured @ 95deg for 5 min before slowly cooling (2 deg/min) to room temperature.
****The 293T cell used in this publication were a clonal line (GNE293T) derived from a 293T parental population.
